# Hepatic CD8^+^TOX^+^ T-cells are a hallmark of autoimmune hepatitis

**DOI:** 10.64898/2026.07.06.734562

**Authors:** Marc S. Sherman, Daniel M. Schafer, Molly F. Thomas, Sonya W. Katzen, Genevieve Boland, Angela R. Shih, Georg M. Lauer, Alexandra-Chloe Villani, Wolfram Goessling

## Abstract

Autoimmune hepatitis (AIH) is a chronic progressive liver disease that despite suggestive serum autoantibodies or plasma cell enrichment, remains functionally a diagnosis of exclusion. Whether the broader cellular composition of the liver might enable improved specificity of diagnosis has not been systematically tested. We prospectively recruited patients undergoing a clinically-indicated liver biopsy for suspected AIH and performed single-nucleus RNA sequencing (snRNA-seq) on biopsy tissue to map the cellular landscape of AIH and its diagnostic mimics. Unsupervised clustering on cell-type abundances alone largely separated AIH from non-AIH samples. Among individual populations, a subset of CD8⁺ T-cells marked by high TOX and PD1 expression was the most discriminating feature: its enrichment perfectly distinguished AIH by both snRNA-seq and *in situ* density (AUC = 1.00), outperforming plasma cell abundance (AUC = 0.83). CD8⁺TOX⁺ T-cell enrichment may therefore be the histologic lesion that marks the diagnosis of AIH.
