## Supplementary material for "Hepatic CD8^+^TOX^+^ T-cells are a hallmark of autoimmune hepatitis": Table 2

### Sheet: Table 2
Table 2
sample ID	sex (%F)	age at biopsy	years of follow up	BMI	ALT (IU/L)	AST (IU/L)	ALKP (IU/L)	ALB (g/dL)	ASMA (titer)	ANA (titer)	AMA (titer)	SLA (titer)	LKM (titer)	IGG (mg/dL)	Simplified AIH Score	Revised Original Score	initial diagnosis	final diagnosis
Autoimmune hepatitis	1	54.92±6.38	3.34±0.18	25.6 ± 2.5	317.0 ± 89.0	225.7 ± 63.1	114.3 ± 18.0	4.4 ± 0.1	80	40	0	0	0	1380.2 ± 267.2	4.2 ± 0.5	14.0 ± 0.9
S25	F	58.9722	3.91111	20.78	696	468	132	4.2	40	40	0	0	0	1765	5	15	AIH	AIH
S26	F	61.6833	3.76944	18.2	431	330	121	4.7	40	160	0		0	745	4	15	AIH	AIH
S21	F	62.3667	3.43889	29.06	97	76	146	4.3	80	20	0		0	1145	4	11	AIH/MASH	AIH
S50 (repeat biopsy of S21)	F	62.9889	2.81667	30.35	79	64	111	4.7	80	320	0			1145	4	14	AIH/MASH	AIH
S22	F	55.0333	3.14444	35.6	271	243	165	3.8	160	20	0		0	2216	6	17	AIH	AIH
S23	F	24.1111	3.09722	25.7	155	73	54	4.6	320	40		0		1030	3	14	AIH	AIH
S51	F	67.3333	2.70833	24.03	252	164	68	4.6	40	20					3	12	AIH	AIH
AIH-PBC overlap	1	52.5 ± 12.0	3.2 ± 0.2	33.3 ± 6.2	233.0 ± 126.0	229.0 ± 150.0	262.5 ± 153.5	3.9 ± 0.2	120	2720	640	0	0	2067.5 ± 185.5	7.0 ± 0.0	11.5 ± 2.5
S31	F	64.4556	3.40833	27.1	359	379	416	3.7	80	320	1280			1882	7	9	AIH/PBC	AIH/PBC
S46	F	40.5	3.08056	39.4	107	79	109	4.1	160	5120	0	0	0	2253	7	14	AIH/PBC	AIH/PBC
Primary biliary cholangitis	1	27.8 ± 0.0	4.0 ± 0.0	21.9 ± 0.0	224.0 ± 0.0	145.0 ± 0.0	377.0 ± 0.0	3.6 ± 0.0	0	2560	0			1135.0 ± 0.0	4.0 ± 0.0	3.0 ± 0.0
S30	F	27.8028	4.04722	21.93	224	145	377	3.6	0	2560	0			1135	4	3	PBC	PBC
MASH	0.9	34.1 ± 4.5	3.6 ± 0.1	32.4 ± 1.8	180.6 ± 43.1	116.8 ± 29.7	92.3 ± 11.2	4.5 ± 0.1	40	240	0	0	0	1351.1 ± 80.8	4.4 ± 0.3	7.0 ± 1.4
S4	M	25.3611	4.04167	34.61	138	55	93	4.8	160	40				1548	5	4	MASH	MASH
S48	F	50.6889	3.90278	29.2	107	107	53	4	0	2560			0	1551	6	14	MASH	MASH
S8	F	63.7056	3.88333	35.5	117	72	92	4.4						1423	4	12	MASH	MASH
S28	F	26.5917	3.85278	42.6	338	183	107	4.6	160	160		0		1174	4	5	MASH	MASH
S19	F	31.0028	3.76111	39.2	35	28	89	4.4					0	953	3	2	MASH	MASH
S49	F	22.6139	3.64167	27.9	104	58	181	4.4	20	320	0				4	5	MASH	MASH
S44	F	22.525	3.44167	28.9	81	41	66	4.4	80	1280	0			1704	6	12	MASH	MASH
S20	F	45.6778	3.14167	27.93	285	186	70	4.5	40				0	1350	4	6	MASH	MASH
S55	F	23.2972	3.08056	33.66	135	104	71	4.2				0	0	1084	3	2	MASH	MASH
S24	F	29.0361	2.98889	24.7	466	334	101	4.9	40	160				1373	5	8	MASH	MASH
Steatosis	1	51.6 ± 13.4	3.5 ± 0.2	27.6 ± 7.0	52.0 ± 0.0	46.0 ± 12.0	61.5 ± 13.5	4.4 ± 0.2	50	90	0			1736.5 ± 34.5	5.5 ± 0.5
S6	F	38.1111	3.71111	34.61	52	58	48	4.6	20	160				1771	6	8	Steatosis	Steatosis
S32	F	65.0028	3.275	20.59	52	34	75	4.2	80	20	0			1702	5	8	Steatosis	Steatosis
Unknown	1	24.6 ± 0.0	2.6 ± 0.0	53.7 ± 0.0	591.0 ± 0.0	216.0 ± 0.0	95.0 ± 0.0	4.3 ± 0.0						1626.0 ± 0.0	5.0 ± 0.0
S45	F	24.6222	2.575	53.73	591	216	95	4.3						1626	5	14	AIH	Unknown
Resolving	0.5	28.8 ± 4.5	3.7 ± 0.2	23.0 ± 1.9	248.5 ± 158.5	116.5 ± 63.5	285.5 ± 187.5	4.7 ± 0.2	160	0	0	0	0	1303.0 ± 191.0	4.0 ± 1.0
S29	F	24.3167	3.90833	21.1	407	180	473	4.8	160	0	0	0		1494	5	15	resolving	resolving
S53	M	33.2611	3.52222	24.9	90	53	98	4.5					0	1112	3	3	resolving	resolving
Normal	0.66	56.0 ± 4.1	2.9 ± 0.2	29.5 ± 1.4	34.2 ± 14.0	24.2 ± 4.4	86.5 ± 11.6	4.5 ± 0.2							N/A
S2	F	50.6833	3.75556	28.01	14	17	54	4.5								-	normal	normal
S47	F	49.7806	3.15833	35.2	17	16	134	3.7								-	normal	normal
S15	M	57.9	3.14444	27.22	36	25	69	4.3								-	normal	normal
S16	F	68.2028	2.81389	32.24	23	23	104	4.9								-	normal	normal
S52	M	43.0583	2.44444	28.12	102	45	76	4.6								-	normal	normal
S54	F	66.4417	2.29444	25.97	13	19	82	5								-	normal	normal
