## Supplementary material for "Hepatic CD8^+^TOX^+^ T-cells are a hallmark of autoimmune hepatitis": Table 3

### Sheet: Table 3
Table 3
	sex	age at biopsy	years of follow up	BMI	ALT (IU/L)	AST (IU/L)	ALKP (IU/L)	ALB (g/dL)	ASMA (titer)	ANA (titer)	AMA (titer)	SLA (titer)	LKM (titer)	IGG (mg/dL)	Simplified AIH Score	Revised original AIH score
AIH inclusive mean		55.2716	3.26389	27.8022	271.889	208.444	146.889	4.3	111.111	673.333	182.857	0	0	1522.62	4.875	13.4
non-AIH mean		34.601	3.54844	31.3163	182.125	110.375	130.562	4.4125	69.0909	726	0	0	0	1400	4.5	7.6
AIH vs non-AIH		0.00191424	0.118317	0.311332	0.193215	0.0459032	0.737751	0.440181	0.242195	0.934418	0.424114	ns	ns	0.485514	0.498745	0.0025
MASH mean		33.4821	3.61667	31.4664	184.545	119.364	118.182	4.38182	62.5	1011.43	0	0	0	1329.5	4.36364	7
AIH vs MASH		0.00256309	0.063871	0.223452	0.254681	0.121803	0.52679	0.628134	0.231282	0.654348	0.544737	ns	ns	0.348798	0.414448	0.0022
Normal mean		56.0111	2.93519	29.46	34.1667	24.1667	86.5	4.5
AIH vs normal		0.913364	0.197646	0.591917	0.0138968	0.0123203	0.203694	0.379325
AIH exclusive mean		56.0698	3.26944	26.2457	283	202.571	113.857	4.41429	108.571	88.5714	0	0	0	1341	4.16667	14
AIH vs non-AIH		0.00334323	0.174007	0.181189	0.186713	0.0708164	0.72584	0.990458	0.326613	0.12918	ns	ns	ns	0.73528	0.522028	0.0032
