## Supplemental Table 2 for "Hepatic CD8^+^TOX^+^ T-cells are a hallmark of autoimmune hepatitis"

### Sheet: diff_AUC_scores_collecTRI_refer
	TF	mean_(T-9)	mean_(T-4,5,6,8)	log2FC	stat	pval	padj	significant
0	TBPL1	0.109959	0.0801002	0.4570845558446483	4.36662e+07	1.918997678912548e-267	6.371072293989659e-265	TRUE
1	ZNF699	0.115197	0.0785959	0.5515776871512615	43154055	8.301694012113336e-246	1.378081206010814e-243	TRUE
2	MYB	0.114259	0.0968714	0.2381664070234759	4.27078e+07	4.021054425479805e-221	3.337475173148238e-219	TRUE
3	YY1	0.051114	0.0427004	0.2594692931326534	40515525	2.568847015160667e-132	7.107143408611181e-131	TRUE
4	TTF1	0.0729752	0.0575991	0.3413606108565203	3.98731e+07	4.00302421197988e-111	7.383355768762888e-110	TRUE
5	TBP	0.112774	0.0996249	0.1788572419842526	3.93043e+07	4.545742572408612e-93	5.804563592460227e-92	TRUE
6	HMGA1	0.0406075	0.0303126	0.4218277166815256	39269823	1.5272631449230508e-92	1.8779680152387145e-91	TRUE
7	NFIL3	0.0399891	0.0255046	0.648847	38702127	1.0736155134926528e-88	1.1881345015985356e-87	TRUE
8	ZBED1	0.158596	0.12967	0.2905101029456442	38602813	3.746539686377728e-74	3.76924598750729e-73	TRUE
9	SATB1	0.0376903	0.0286475	0.3957863799534817	38412820	2.4658347678344187e-69	2.2740476192250753e-68	TRUE
10	NFKB2	0.0912582	0.0793037	0.2025657565980596	3.81123e+07	2.9240317745491796e-61	2.4891757670521222e-60	TRUE
11	NR4A2	0.0247026	0.0122562	1.0111557018727122	38074055	2.0285156759132697e-92	2.4052400157257345e-91	TRUE
12	IRF1	0.0774701	0.0690699	0.1655819984826596	38057642	5.830261997008518e-60	4.721090202455677e-59	TRUE
13	CTBP2	0.208228	0.183896	0.1792783686018641	37908692	1.6569039552739018e-56	1.1958524198933379e-55	TRUE
14	USF2	0.0865623	0.0766375	0.1756878347716702	3.79013e+07	2.4781611458442127e-56	1.75053085195804e-55	TRUE
15	BATF	0.0910735	0.0704936	0.3695386456557583	3.7783e+07	5.381596175201698e-57	4.155092860853404e-56	TRUE
16	RUNX3	0.109203	0.098489	0.1489743416781031	3.77548e+07	4.917054563932629e-53	3.0230779911585796e-52	TRUE
17	RORC	0.0233895	0.0127462	0.8757951550409784	37726838	4.718051697797521e-81	5.052881173125087e-80	TRUE
18	SALL4	0.102798	0.089847	0.1942760313858637	3.7644e+07	5.3166861397211814e-51	3.096736488399004e-50	TRUE
19	FLI1	0.0969669	0.0850789	0.1886913478443005	37630429	2.458096580989284e-50	1.4070483877386934e-49	TRUE
20	HSF1	0.0384339	0.0316038	0.2822820077639872	3.75277e+07	1.5052716666790815e-48	7.932542751388176e-48	TRUE
21	YBX1	0.0484354	0.0417958	0.2127052128616986	3.74378e+07	2.9690958554093588e-46	1.4496173882292752e-45	TRUE
22	EOMES	0.0427433	0.0287712	0.5710747132220211	3.73356e+07	3.9400551466786005e-55	2.669588385096522e-54	TRUE
23	GATA3	0.0896051	0.0826972	0.1157422194446229	37275283	5.892841088670403e-43	2.643815191133208e-42	TRUE
24	GATA4	0.0635242	0.0538185	0.2392042174652093	3.72073e+07	5.824116292993158e-42	2.54421922272859e-41	TRUE
25	TAL1	0.112967	0.104157	0.1171349923581211	3.70275e+07	3.546311388688045e-38	1.4535498531412728e-37	TRUE
26	MEIS1	0.0375782	0.0169686	1.1470304425997149	36986758	1.8439970374183996e-79	1.9131469263215888e-78	TRUE
27	PITX1	0.117147	0.104977	0.1582366197080464	36867599	2.2421068475183832e-35	8.757405569130624e-35	TRUE
28	ETS2	0.0986569	0.0903727	0.1265326606269042	36748129	3.888008127621951e-33	1.4503580880567276e-32	TRUE
29	SMAD1	0.0812354	0.0736719	0.1409931583200749	3.67147e+07	1.3851706315864287e-32	5.05358955699664e-32	TRUE
30	ID2	0.079917	0.067571	0.2420982713180756	36597752	6.1450909126263216e-31	2.1937313795612245e-30	TRUE
31	ESR1	0.0627645	0.0593889	0.0797561	36553036	7.767734869467447e-30	2.565793813770364e-29	TRUE
32	NFATC3	0.0177942	0.00966473	0.8806036245059171	3.64469e+07	1.6502625542050778e-51	9.783699428501532e-51	TRUE
33	FOXA2	0.0180746	0.0137092	0.3988265298887256	3.64314e+07	9.754749000601337e-32	3.5201920306517875e-31	TRUE
34	ERG	0.0976059	0.0893636	0.1272802665388251	36430727	5.523443919861185e-28	1.7464603632322985e-27	TRUE
35	MAZ	0.0287322	0.0213175	0.4306291156372458	36399819	3.46991435632564e-33	1.3091040526137642e-32	TRUE
36	PATZ1	0.0433333	0.0316837	0.451736	36374260	2.155284654844285e-34	8.224764429980492e-34	TRUE
37	MEF2A	0.0695708	0.0644475	0.1103575251044814	3.62843e+07	1.3826992439304993e-25	4.062443796326776e-25	TRUE
38	BCL3	0.0459026	0.0382799	0.2619899905631566	36225439	5.652752846840132e-26	1.6756374510276106e-25	TRUE
39	FOXM1	0.0342942	0.0300886	0.1887444174095896	3.617e+07	4.782395792524151e-24	1.3455554263712018e-23	TRUE
40	RELB	0.0462027	0.0387775	0.2527545385156077	36094977	8.593329928756045e-24	2.377487946955839e-23	TRUE
41	KAT6A	0.184539	0.170518	0.1139997711314607	3.6066e+07	2.2015475701471414e-22	5.847310346310807e-22	TRUE
42	MTA1	0.0287701	0.0215998	0.4135486820547288	3.60472e+07	1.3113903798563968e-27	4.041102480810734e-27	TRUE
43	AIRE	0.033606	0.0238931	0.4921276119201924	3.60242e+07	8.184808120867519e-33	3.0192847734755736e-32	TRUE
44	NFKB1	0.0809287	0.0768139	0.0752845	3.59977e+07	1.986326042557881e-21	5.034047680375699e-21	TRUE
45	STAT3	0.0690921	0.0659332	0.0675162	3.58756e+07	8.944884059614818e-20	2.1836040498471473e-19	TRUE
46	MYBL2	0.027777	0.0200456	0.4706087361547835	3.58504e+07	1.3145755058059014e-27	4.041102480810734e-27	TRUE
47	EP300	0.0475895	0.0408618	0.2198893603270547	35833238	1.8834754963196008e-19	4.564334779402246e-19	TRUE
48	NR1H3	0.0525703	0.0469679	0.1625728373710219	3.57079e+07	5.0182900744909e-18	1.1900516462364136e-17	TRUE
49	TBX21	0.0510017	0.0456675	0.1593755884127832	3.5683e+07	2.603075240418398e-17	6.001534582075751e-17	TRUE
50	RUNX2	0.0784748	0.0735912	0.0926973	3.56238e+07	1.373387629048283e-16	3.123045841397466e-16	TRUE
51	IRF5	0.163127	0.146558	0.1545225537463317	3.56169e+07	1.6292395519638194e-16	3.654780616567487e-16	TRUE
52	MAF	0.0676673	0.0616393	0.1346071961399689	35560297	7.244678368940795e-16	1.6034888123255625e-15	TRUE
53	GATA1	0.063639	0.0598322	0.0889886	35547750	1.1059517350936388e-15	2.431628980470782e-15	TRUE
54	ATF1	0.047463	0.0433323	0.1313577102984541	3.55306e+07	1.6110025930473254e-15	3.5187688216560005e-15	TRUE
55	HHEX	0.0217311	0.0133209	0.7060704277162946	3.5503e+07	4.99427691257709e-35	1.9280231802041793e-34	TRUE
56	MBD2	0.0728627	0.0676919	0.1061957081033867	3.54896e+07	5.1975263809956045e-15	1.1278292539153862e-14	TRUE
57	POU1F1	0.014249	0.00984223	0.5338004704036441	35460478	1.2672551664765555e-26	3.7903487862181664e-26	TRUE
58	IRF9	0.0448757	0.0359377	0.3204364293178103	35408427	4.387022543100335e-20	1.0788825809698601e-19	TRUE
59	EGR1	0.0547185	0.0524536	0.0609891	35390315	6.744323946258496e-14	1.4171617406062157e-13	TRUE
60	REST	0.0265557	0.022752	0.2230283093583209	35368590	1.3333424744041974e-14	2.855933558078668e-14	TRUE
61	ZNF143	0.0277863	0.0242418	0.1968763867465165	3.53243e+07	2.4656430818239797e-14	5.2139713577424284e-14	TRUE
62	EWSR1	0.0437588	0.0364922	0.261983	35302330	7.167557967677971e-15	1.5452137956292767e-14	TRUE
63	IRF7	0.074675	0.065688	0.1849951453889756	35293294	2.7249668953668463e-13	5.516396397937761e-13	TRUE
64	TCF12	0.0437191	0.0359499	0.2822756976963539	3.52846e+07	2.9819645794083543e-16	6.64437745210452e-16	TRUE
65	THRA	0.0165781	0.0129296	0.3586018346273701	35255680	1.5555089288451158e-17	3.611391359276773e-17	TRUE
66	FOXA1	0.0121491	0.00769354	0.6591251824861399	35242775	8.955896723835475e-21	2.235607302491261e-20	TRUE
67	IKZF1	0.0657907	0.0619536	0.0866961	35219572	4.244830529968501e-12	8.241425356430073e-12	TRUE
68	ZBTB16	0.0819518	0.077917	0.0728381	35216599	4.607603556512773e-12	8.842337461053413e-12	TRUE
69	HNF4A	0.0539802	0.0506134	0.0929104	35194682	7.675856108662085e-12	1.456219558900464e-11	TRUE
70	DLX4	0.0247628	0.0170393	0.5393096913852835	3.51885e+07	1.1846912042532493e-21	3.051299950792355e-21	TRUE
71	HOXA10	0.0433415	0.0375372	0.2074284485680369	35073126	3.998583328359272e-12	7.808998029501637e-12	TRUE
72	TBX5	0.0101634	0.00551059	0.8831041689494634	3.50497e+07	4.8202796222542585e-25	1.3915937692073164e-24	TRUE
73	ATF4	0.0524259	0.048776	0.1041085637718238	3.50292e+07	2.7790054496219763e-10	5.12572116263609e-10	TRUE
74	ZNF384	0.0251012	0.0192	0.386646	3.50146e+07	1.8573916573054324e-18	4.468507465401475e-18	TRUE
75	ESR2	0.072219	0.0696812	0.051609	3.49911e+07	6.842418809536574e-10	1.2279367809546712e-09	TRUE
76	NFIA	0.0246233	0.0185071	0.4119460225447672	3.49706e+07	1.2161815399111798e-16	2.7846363534518047e-16	TRUE
77	NOTO	0.0786499	0.0717549	0.1323680146397374	3.49552e+07	8.123978280032977e-10	1.4500864456833059e-09	TRUE
78	WT1	0.071696	0.0684322	0.0672181	3.4953e+07	1.50720773390206e-09	2.606213373205646e-09	TRUE
79	CREBBP	0.0353013	0.0317576	0.1526223691266334	3.49481e+07	9.161243574245397e-10	1.6178366311965275e-09	TRUE
80	HBP1	0.111984	0.106801	0.0683671	3.49471e+07	1.6948052047703491e-09	2.900388288576061e-09	TRUE
81	EGR3	0.0140738	0.0081716	0.7843200735563911	3.49191e+07	5.1089871659654216e-27	1.541985217364109e-26	TRUE
82	APEX1	0.023365	0.0178499	0.3884337922337345	3.488e+07	7.663907020675815e-14	1.600262346455579e-13	TRUE
83	POU2F2	0.0420313	0.0386859	0.1196578224877362	3.48732e+07	4.890630192014949e-09	8.242077277913518e-09	TRUE
84	NR5A2	0.0143396	0.00911229	0.6541204407407797	3.48708e+07	1.1662293330026735e-20	2.889463720573788e-20	TRUE
85	JDP2	0.0519156	0.0450211	0.2055671060372414	34838001	3.2138713622464175e-10	5.89505686334702e-10	TRUE
86	CDX2	0.047341	0.0432538	0.1302651353590466	3.48314e+07	1.1538665299820006e-08	1.9154184397701212e-08	TRUE
87	ARNT	0.0138849	0.00969469	0.5182458015550818	3.48294e+07	5.7812450356352045e-18	1.3612576963339629e-17	TRUE
88	FOXN1	0.0241483	0.0187204	0.3673138302507757	3.48272e+07	6.311731675664138e-13	1.2600137112349086e-12	TRUE
89	ZNF354C	0.0342081	0.0281916	0.2790693995674583	3.48132e+07	9.033884182109418e-13	1.7852675883692426e-12	TRUE
90	ATF2	0.0383393	0.0346575	0.1456561727079367	3.47882e+07	2.4594181416090595e-08	4.022299620759644e-08	TRUE
91	REL	0.0570859	0.0539184	0.0823576	34716589	1.437889642975541e-07	2.2950930839801906e-07	TRUE
92	DNMT1	0.0840424	0.0815378	0.0436493	34696807	2.052672575136742e-07	3.245177594978088e-07	TRUE
93	SRF	0.0186785	0.0166727	0.1638973882230918	34663410	1.511151617455123e-07	2.4004896506942625e-07	TRUE
94	FOXP3	0.0639148	0.0605499	0.0780259	34639524	5.55350353694158e-07	8.656165137392511e-07	TRUE
95	ETV5	0.0141499	0.00850861	0.7337992926242677	34637546	9.665499395778481e-23	2.6088990239011832e-22	TRUE
96	RARA	0.030292	0.0283729	0.0944208	3.45957e+07	1.1350105882299544e-06	1.728548235285986e-06	TRUE
97	FOSL1	0.0323508	0.0286263	0.1764566038859388	3.45722e+07	4.0667096399501925e-08	6.554114565356619e-08	TRUE
98	HMGA2	0.0220517	0.0197392	0.1598309730090704	34560456	5.978619540015116e-08	9.588897040024243e-08	TRUE
99	NR1H4	0.0151764	0.0126024	0.2681236407497858	3.45232e+07	1.563314779343638e-08	2.5821915758312828e-08	TRUE
100	SMAD4	0.0167794	0.0147262	0.1883040438784342	3.44935e+07	7.361469881310193e-07	1.142059813362142e-06	TRUE
101	ATF3	0.050574	0.045956	0.1381433714102057	3.44441e+07	1.1456351301704012e-05	1.6979949250739876e-05	TRUE
102	BCL6	0.0468902	0.0432265	0.1173691733488209	34440162	1.2280466159783786e-05	1.8120510066880964e-05	TRUE
103	NR0B1	0.0382329	0.0328194	0.2202652836167331	3.44318e+07	4.0729143843921646e-07	6.378337620840559e-07	TRUE
104	POU5F1	0.0243104	0.0228429	0.0898301	3.44091e+07	1.7148739233095743e-05	2.497097116398152e-05	TRUE
105	TCF3	0.0640403	0.0616895	0.0539565	34405398	2.348933159875775e-05	3.361404349477402e-05	TRUE
106	E2F4	0.0309128	0.0290785	0.0882539	3.43831e+07	3.2505891903434776e-05	4.572862759296757e-05	TRUE
107	CEBPG	0.0561026	0.0539787	0.0556758	34379155	3.442736938287534e-05	4.822736976841609e-05	TRUE
108	IRF4	0.0754377	0.0713902	0.0795605	34377922	3.494603762626047e-05	4.874825416772469e-05	TRUE
109	SIRT1	0.0115327	0.00863219	0.4179364722100608	3.4375e+07	6.755704396871734e-10	1.218964054218161e-09	TRUE
110	CTCF	0.0445804	0.0428911	0.0557306	3.43697e+07	3.947737606487197e-05	5.4838865495972775e-05	TRUE
111	STAT5A	0.0628428	0.0611023	0.0405226	34340596	5.96887469240599e-05	8.222682148874642e-05	TRUE
112	NR4A3	0.0441262	0.0402781	0.1316427754046188	3.43403e+07	3.216656290689617e-05	4.544382504293416e-05	TRUE
113	MXD1	0.0542814	0.0488842	0.1510882868632705	34338300	1.639762129059842e-05	2.398242409021443e-05	TRUE
114	SOX10	0.0916692	0.0878759	0.0609692	3.43241e+07	7.104991330219038e-05	9.74734347782116e-05	TRUE
115	DBP	0.0110232	0.00803001	0.457065	3.42842e+07	9.519578437939503e-10	1.672222244124823e-09	TRUE
116	GLI3	0.0546968	0.0523047	0.064517	34229921	0.00022521	0.000305182	TRUE
117	CDX1	0.0182811	0.0163824	0.1582045944336703	34173526	2.824308887856353e-05	4.007139105847475e-05	TRUE
118	NFKB	0.0772309	0.0762273	0.0188699	34151788	0.000703178	0.0009301	TRUE
119	NEUROG3	0.0485056	0.0458879	0.0800358	3.4145e+07	0.000488112	0.000650816	TRUE
120	TFAP2A	0.060557	0.0593272	0.0295984	34123929	0.00098067	0.00129178	TRUE
121	NCOA3	0.0318944	0.0291724	0.1287018015298705	34118423	0.000218082	0.000296734	TRUE
122	NFYC	0.0441421	0.0398543	0.1474180384129463	3.41118e+07	0.000207311	0.00028324	TRUE
123	RELA	0.0743876	0.0731775	0.023662	3.40795e+07	0.00163944	0.00212615	TRUE
124	LHX2	0.00861697	0.00681765	0.3379063839448857	3.40545e+07	1.1311954925636829e-06	1.728548235285986e-06	TRUE
125	PITX2	0.083428	0.0814032	0.0354444	33967973	0.00544891	0.00687847	TRUE
126	HDAC3	0.0151046	0.0127936	0.2395677571368884	3.39671e+07	2.7327014348313243e-06	4.1238948925636345e-06	TRUE
127	NFIC	0.032434	0.029202	0.1514400054244261	3.39316e+07	0.0015683	0.00204187	TRUE
128	VHL	0.0232999	0.0209958	0.1502190125778809	33909431	0.00035128	0.000470262	TRUE
129	SP4	0.0166095	0.0156858	0.0825431	33856605	0.00287567	0.00367201	TRUE
130	RCOR2	0.00735476	0.00500299	0.5558880558555328	3.38378e+07	3.1493507264113465e-08	5.10041190813935e-08	TRUE
131	MITF	0.0698131	0.0683131	0.0313352	33796320	0.02708	0.0329324	TRUE
132	RFX1	0.0777838	0.0753717	0.0454466	3.3758e+07	0.034609	0.0417825	TRUE
133	SMAD6	0.0601339	0.0571274	0.0739968	33743650	0.0247716	0.0303475	TRUE
134	MSX1	0.0318727	0.0320747	-0.00911504	33740799	0.0275939	0.033435	TRUE
135	ARX	0.0117568	0.00944613	0.3156966787626999	33725831	0.00143582	0.00187674	TRUE
136	LEF1	0.0200724	0.019383	0.0504205	3.37121e+07	0.0457188	0.0544038	FALSE
137	ETS1	0.0693154	0.0687079	0.0127007	3.37012e+07	0.0580572	0.0685943	FALSE
138	CRX	0.00403841	0.00345593	0.2247142194681108	33666711	0.00216614	0.00277667	TRUE
139	MAFK	0.0361188	0.0347516	0.0556697	33663763	0.0523598	0.0620838	FALSE
140	PTF1A	0.0445243	0.0420491	0.0825153	33659617	0.0361343	0.0434659	TRUE
141	ETV4	0.0967176	0.0951646	0.0233542	3.36498e+07	0.0843316	0.0985848	FALSE
142	NCOA2	0.0419527	0.0416789	0.00944676	3.36365e+07	0.0896752	0.1044637274932961	FALSE
143	GLI1	0.0791702	0.0783947	0.0142011	3.36178e+07	0.1054818304404829	0.1220207934015342	FALSE
144	MSC	0.123978	0.122983	0.0116279	33595650	0.1222660533183726	0.1404578882411755	FALSE
145	RUNX1	0.0904053	0.0898058	0.00959795	33560980	0.1525937455655955	0.1734969983828004	FALSE
146	JUNB	0.0292227	0.0289179	0.0151282	33534603	0.1755560636392412	0.1982469834293472	FALSE
147	NFYA	0.022001	0.0214765	0.0348095	33492111	0.2175864253538386	0.2440496392482244	FALSE
148	TEAD1	0.0750195	0.0723213	0.0528454	3.34556e+07	0.251826	0.281503	FALSE
149	KLF1	0.055777	0.0540795	0.044588	33438001	0.2642621205275216	0.294413	FALSE
150	ZBTB7A	0.0174676	0.0165831	0.0749684	33413561	0.2037362185173168	0.2292895747381328	FALSE
151	NKX2-5	0.0487769	0.0476059	0.0350586	3.34083e+07	0.3192986490973015	0.3487077351983688	FALSE
152	NKX2-1	0.0319191	0.0310252	0.0409794	3.34005e+07	0.356002	0.3875166840602823	FALSE
153	PAX6	0.0603802	0.0599565	0.0101607	3.3383e+07	0.4005495428308376	0.4345831641171179	FALSE
154	ELK1	0.0159634	0.017229	-0.11007	3.33795e+07	0.3090627152368732	0.3386429751110294	FALSE
155	PRDM1	0.0287515	0.0278831	0.0442487	33378619	0.4020341310560158	0.4347730668097631	FALSE
156	USF1	0.051204	0.0512142	-0.000287776	3.33748e+07	0.4160113669463648	0.4470286116648697	FALSE
157	NR0B2	0.0185912	0.0180727	0.0408052	33342750	0.442493	0.4708580546523876	FALSE
158	NFYB	0.0239593	0.0232318	0.0444816	33340974	0.444342	0.471315	FALSE
159	HIC1	0.0320275	0.0317354	0.0132188	33334359	0.4250632863956912	0.4537653089497411	FALSE
160	PAX3	0.0738762	0.0735989	0.00542551	3.33176e+07	0.5326583184904551	0.5561086847133053	FALSE
161	NCOR2	0.0161953	0.0147699	0.1329150261258534	33288143	0.4160597620615806	0.4470286116648697	FALSE
162	HNF1A	0.029945	0.0293202	0.0304166	3.32392e+07	0.703705	0.7233128066133647	FALSE
163	TRERF1	0.0178327	0.0179841	-0.0121981	33230120	0.6591343306001818	0.6796043408672682	FALSE
164	CEBPE	0.0443319	0.0441803	0.00494128	33177257	0.8705641278833081	0.8893147398684871	FALSE
165	IRF2	0.0884415	0.0882056	0.00385239	33145497	0.9573005788899454	0.9614210582269044	FALSE
166	NR4A1	0.025091	0.0246556	0.0252569	3.31447e+07	0.958525	0.9614210582269044	FALSE
167	NR3C1	0.0717545	0.0719381	-0.00368609	3.31418e+07	0.9669404147700752	0.9669404147700752	FALSE
168	PBX1	0.0172004	0.0178175	-0.0508561	3.31159e+07	0.952385	0.9614210582269044	FALSE
169	MYCN	0.0502423	0.0499542	0.00829736	33111478	0.9527959141367912	0.9614210582269044	FALSE
170	E2F2	0.0595864	0.0595364	0.00121121	33092790	0.9035770200821668	0.917393	FALSE
171	NFATC2	0.0635711	0.0633316	0.00544584	3.30829e+07	0.8776934795572358	0.893847	FALSE
172	IRF3	0.0533717	0.0529884	0.0103968	3.30655e+07	0.8321505261985367	0.852697	FALSE
173	ZIC1	0.0148694	0.0150798	-0.0202668	3.30351e+07	0.6155353820540765	0.6386179588811044	FALSE
174	HAND2	0.00789461	0.00801643	-0.0220908	33023991	0.5131760727818709	0.5374588522510446	FALSE
175	TBX15	0.0315673	0.0313332	0.0107393	32997249	0.6025465991470533	0.6271017897079051	FALSE
176	SP7	0.0875935	0.0893773	-0.0290853	32996412	0.6561572869041177	0.6786424275768445	FALSE
177	NEUROD1	0.000250055	0.000522507	-1.0632	32988579	0.00311289	0.00395969	TRUE
178	FOSB	0.0268766	0.0270547	-0.00952355	32962116	0.4757477954038585	0.5014230732510508	FALSE
179	BMAL1	0.0402121	0.0402052	0.000249685	32936658	0.4810215882104323	0.5053771116641251	FALSE
180	TCF4	0.0290127	0.0293713	-0.0177236	32930451	0.4607497990868788	0.4871622079517317	FALSE
181	TAF1	0.0724895	0.0729406	-0.0089489	32888598	0.4202358327058313	0.4500590208333419	FALSE
182	RORA	0.00662097	0.0069923	-0.0787243	32886010	0.1044896296816758	0.1212956540360712	FALSE
183	CREM	0.0832875	0.0833143	-0.000463502	32821094	0.3070118840582616	0.3375097533355723	FALSE
184	SMARCA1	0.0549417	0.055503	-0.0146638	3.28132e+07	0.2702459585880901	0.2992565494135313	FALSE
185	EGR2	0.0505209	0.0506759	-0.00441984	32806121	0.2837344323627545	0.3129562509781877	FALSE
186	PAX7	0.0910688	0.0917939	-0.0114421	3.27981e+07	0.2704125446507813	0.2992565494135313	FALSE
187	NFATC4	0.0122523	0.0125453	-0.0340917	32767945	0.1076325506205561	0.1240764125209188	FALSE
188	NFIX	0.00473602	0.00589971	-0.316968	32760936	0.00429508	0.00544262	TRUE
189	MYOD1	0.0682142	0.0689705	-0.0159085	3.2714e+07	0.1686764030785614	0.1911282109968682	FALSE
190	SOX9	0.0219519	0.0224877	-0.0347882	32707443	0.1372514826697917	0.1565893204342641	FALSE
191	POU2F1	0.0735394	0.0740227	-0.00945102	3.2679e+07	0.1355995123646914	0.1552380624313018	FALSE
192	SOX6	0.0152366	0.017021	-0.15977	32651770	0.0133541	0.0166675	TRUE
193	ASCL1	0.0195609	0.0199366	-0.0274475	32616690	0.0593334	0.0698535	FALSE
194	GTF3A	0.0546606	0.0560361	-0.0358553	3.26081e+07	0.065367	0.0766849	FALSE
195	GATA5	0.0137805	0.0144069	-0.0641285	32576445	0.0223897	0.0275311	TRUE
196	HOXA9	0.0334337	0.0343535	-0.0391542	3.2563e+07	0.0443692	0.0529877	FALSE
197	MTF1	0.030239	0.0313345	-0.0513398	3.25346e+07	0.0117388	0.0147067	TRUE
198	PAX8	0.0594654	0.0610613	-0.038207	3.25262e+07	0.040333	0.0483414	TRUE
199	SOX5	0.0114674	0.0138782	-0.275284	3.24919e+07	0.000251302	0.000339155	TRUE
200	GLI2	0.0506791	0.0519793	-0.0365474	3.24567e+07	0.0257364	0.0314136	TRUE
201	ZNF91	0.0454031	0.0465475	-0.0359147	32432199	0.0169605	0.0210108	TRUE
202	HR	0.0599492	0.0615597	-0.0382456	3.24273e+07	0.019945	0.0246161	TRUE
203	EPAS1	0.0456607	0.0476574	-0.0617467	3.24245e+07	0.0159353	0.0198147	TRUE
204	PPARGC1A	0.0300271	0.0324299	-0.111058	32394714	0.00196532	0.00253886	TRUE
205	OLIG2	0.00523407	0.00661224	-0.337204	32382200	1.4083148486542125e-06	2.1349795879141485e-06	TRUE
206	NANOG	0.0925796	0.0952612	-0.0411942	32295284	0.00566977	0.00713016	TRUE
207	HOXA1	0.00638322	0.00874955	-0.454925	32281640	9.198890755034377e-06	1.3695209554580325e-05	TRUE
208	PPARD	0.0272315	0.0289431	-0.0879456	32272144	0.00207577	0.00267115	TRUE
209	KLF2	0.0181582	0.0190152	-0.0665335	32224687	0.0009844	0.00129178	TRUE
210	NR3C2	0.0332063	0.0355038	-0.0965184	32119297	0.000605534	0.000804149	TRUE
211	E2F6	0.0343747	0.0379759	-0.143737	32083103	2.396771476889072e-05	3.4151421902453734e-05	TRUE
212	SATB2	0.133591	0.138898	-0.0562057	3.20502e+07	0.00031662	0.000425579	TRUE
213	CEBPA	0.0443911	0.046055	-0.0530865	31889438	3.968007493763015e-05	5.489077033038838e-05	TRUE
214	NCOR1	0.029189	0.0316023	-0.114607	31862717	8.949171685103776e-06	1.338344594348853e-05	TRUE
215	TP73	0.0565197	0.0587235	-0.0551861	3.18477e+07	2.1576604211970395e-05	3.101053072889252e-05	TRUE
216	FOXO1	0.0544487	0.0564616	-0.0523729	3.18332e+07	1.7439464284764755e-05	2.5173487576269125e-05	TRUE
217	KLF4	0.0494086	0.0525548	-0.0890596	31832997	1.7244176294803913e-05	2.500029052347117e-05	TRUE
218	VDR	0.0472865	0.04905	-0.0528219	3.18266e+07	1.567841219585781e-05	2.3032003756746876e-05	TRUE
219	TCF7L2	0.0276785	0.0298574	-0.109322	3.17587e+07	4.551988530081806e-06	6.838281411706605e-06	TRUE
220	SREBF2	0.0316008	0.0354639	-0.16639	31744949	3.081949315254397e-07	4.849323093196492e-07	TRUE
221	FOSL2	0.0124185	0.0157852	-0.346074	31715863	1.9328354544450372e-11	3.646030516339503e-11	TRUE
222	ID1	0.114391	0.119793	-0.0665689	3.16419e+07	8.240110471808944e-07	1.266535498444708e-06	TRUE
223	DDIT3	0.0806784	0.0847684	-0.0713434	3.16393e+07	7.768491773799936e-07	1.199599659954223e-06	TRUE
224	SMAD5	0.0395284	0.0455397	-0.204237	3.14974e+07	1.417830810416517e-09	2.4645017228182392e-09	TRUE
225	MAFB	0.0806573	0.0876403	-0.119789	3.14585e+07	2.1822902883233224e-08	3.5867345332838765e-08	TRUE
226	CUX1	0.0803526	0.0848363	-0.0783371	3.14561e+07	2.9324695034052665e-08	4.7724503682870024e-08	TRUE
227	MAX	0.0608759	0.0658627	-0.11359	3.13976e+07	5.471662227167487e-09	9.174706360705081e-09	TRUE
228	CREB1	0.0502629	0.0516279	-0.0386563	31372012	5.756030124599281e-09	9.603025132497292e-09	TRUE
229	SNAI1	0.0773373	0.0822809	-0.0893928	3.1343e+07	3.121446937924029e-09	5.287348894850907e-09	TRUE
230	AHR	0.0522107	0.0548821	-0.0719885	3.13386e+07	2.941549407873906e-09	5.008176427764805e-09	TRUE
231	SP3	0.0425177	0.0441457	-0.0542101	3.13079e+07	1.577838568500835e-09	2.7142093509962556e-09	TRUE
232	NKX2-2	0.0657318	0.0714735	-0.120816	3.13075e+07	5.792998789397527e-10	1.050970272174852e-09	TRUE
233	RXRA	0.0464306	0.0511639	-0.14005	3.12993e+07	1.1889160538178261e-09	2.0774743677237798e-09	TRUE
234	SSRP1	0.0431407	0.0458282	-0.0871852	3.12821e+07	9.1011265877032e-10	1.615814987763349e-09	TRUE
235	CIITA	0.112343	0.121135	-0.108704	31233386	3.2800478557921675e-10	5.98338400067582e-10	TRUE
236	KAT5	0.0416842	0.0440474	-0.0795566	31223030	2.070307333372992e-10	3.8398996350828676e-10	TRUE
237	TP53	0.0915767	0.0936904	-0.0329202	31189247	1.2813506709576243e-10	2.389934959314221e-10	TRUE
238	AP1	0.0679532	0.0702255	-0.047454	3.11264e+07	3.1893365571914734e-11	5.982258401059713e-11	TRUE
239	NRF1	0.0307923	0.0343569	-0.158032	31095609	6.956182596816694e-12	1.3272716219213464e-11	TRUE
240	NCOA1	0.0381653	0.0424528	-0.153599	31085618	3.3455888343293e-12	6.572399366848092e-12	TRUE
241	NEUROG2	0.0624884	0.0726723	-0.217818	3.10777e+07	4.490028235211152e-12	8.666798686570364e-12	TRUE
242	BHLHE40	0.0482621	0.0540326	-0.162941	30973359	9.605317290825079e-14	1.9931033378462041e-13	TRUE
243	HIF1A	0.0433609	0.0455827	-0.0720939	3.09588e+07	6.338020776392462e-13	1.2600137112349086e-12	TRUE
244	KAT7	0.083731	0.0884912	-0.0797721	3.09462e+07	4.656725699893212e-13	9.36989655978513e-13	TRUE
245	PPARA	0.0434071	0.0469202	-0.112277	30923036	2.564626485959366e-13	5.223656400849752e-13	TRUE
246	IRF8	0.0886594	0.0945063	-0.0921373	30891037	1.1771012399019716e-13	2.412330936095398e-13	TRUE
247	RBPJ	0.0823486	0.0868979	-0.077578	3.08853e+07	1.0331133630499117e-13	2.1303952579662774e-13	TRUE
248	KLF10	0.029592	0.0389116	-0.394996	30876275	1.185595462807873e-21	3.051299950792355e-21	TRUE
249	MYOG	0.0486432	0.0533341	-0.132819	30827672	2.0705692669614728e-14	4.4065961322513396e-14	TRUE
250	OTX2	0.00135269	0.00660269	-2.28723	30713053	5.674488515100448e-72	5.540971138274556e-71	TRUE
251	FOXP1	0.0134108	0.0236128	-0.816173	30642799	1.1107987486782769e-37	4.4973802995266826e-37	TRUE
252	STAT1	0.0558412	0.0589474	-0.078098	3.06355e+07	1.404676947795763e-16	3.1724676644094784e-16	TRUE
253	ATF5	0.109309	0.120231	-0.1374	3.05544e+07	1.1761725814826508e-17	2.749924627128451e-17	TRUE
254	NFATC1	0.0462655	0.0492957	-0.0915257	3.05178e+07	4.948794794756971e-18	1.1820142963016649e-17	TRUE
255	ID3	0.0312166	0.0390046	-0.32133	30287441	2.8731241094685773e-24	8.152796618321093e-24	TRUE
256	SREBF1	0.0297021	0.0343541	-0.209921	3.02736e+07	7.067293107931517e-22	1.8475128439632e-21	TRUE
257	GFI1	0.068386	0.0747755	-0.128865	30267751	2.4204054820140388e-21	6.087686515368644e-21	TRUE
258	GATA2	0.0397338	0.0445637	-0.165501	3.02677e+07	1.5118434858820204e-21	3.86101567163716e-21	TRUE
259	FOXC1	0.0217507	0.0320357	-0.558619	30252024	3.910136853030388e-37	1.5454350419120106e-36	TRUE
260	JUN	0.0556282	0.0583254	-0.0683064	30223299	5.9456081175619135e-22	1.5666205516115517e-21	TRUE
261	SOX2	0.0294908	0.035983	-0.287049	30213109	1.593189699063276e-23	4.37139652966122e-23	TRUE
262	STAT5B	0.0491703	0.0547811	-0.155891	3.01956e+07	2.1967735066368045e-22	5.847310346310807e-22	TRUE
263	MEF2C	0.0326978	0.0384433	-0.233539	30163027	3.668625228587129e-23	9.983471933532186e-23	TRUE
264	TP63	0.0928606	0.0980831	-0.0789375	30087004	6.626143145018785e-24	1.848638255585073e-23	TRUE
265	PAX2	0.0221101	0.0302367	-0.451591	30077263	1.796476386225317e-28	5.734905386796204e-28	TRUE
266	HDAC1	0.052296	0.0612626	-0.228307	30016946	1.6867915403390286e-25	4.912410450811908e-25	TRUE
267	STAT6	0.0629965	0.0681838	-0.114157	30015230	5.716787244628986e-25	1.6361839355317446e-24	TRUE
268	HESX1	0.0464896	0.0567535	-0.287803	2.98926e+07	7.4099264188294925e-28	2.32084487835037e-27	TRUE
269	E2F1	0.0509631	0.0540319	-0.0843577	2.98659e+07	2.9250728700867823e-27	8.909396264851483e-27	TRUE
270	SFPQ	0.178718	0.190286	-0.0904852	29786839	1.606024051028501e-28	5.176698882926819e-28	TRUE
271	GATA6	0.0350121	0.0424491	-0.277877	29783011	2.8103834074661047e-30	9.520890727334149e-30	TRUE
272	PGR	0.0481071	0.0551419	-0.1969	2.97233e+07	7.805577565988156e-30	2.565793813770364e-29	TRUE
273	SMAD3	0.0392543	0.0437929	-0.157847	29717106	1.146249096570895e-29	3.7309284319758534e-29	TRUE
274	DNMT3B	0.0477601	0.0557419	-0.222954	29713068	2.2416318480664503e-30	7.672389418124345e-30	TRUE
275	ELF4	0.0751146	0.0861226	-0.197298	29712192	6.5244486620225e-30	2.1879969250418888e-29	TRUE
276	NOTCH1	0.0581134	0.0687191	-0.241841	2.96589e+07	6.603445512081936e-31	2.3322807553310665e-30	TRUE
277	AR	0.0877618	0.0920468	-0.0687748	2.96561e+07	1.1710549068428796e-30	4.049898219498293e-30	TRUE
278	KMT2A	0.0765191	0.0856157	-0.162055	29644336	6.949335432385499e-31	2.4286098563705117e-30	TRUE
279	EGR4	0.0285813	0.0416145	-0.542014	29429176	2.6223069464557774e-49	1.4510098437055303e-48	TRUE
280	PAX5	0.0241674	0.0366098	-0.599168	2.94241e+07	3.069039546292026e-49	1.6703625071622172e-48	TRUE
281	SMAD2	0.0377547	0.0496528	-0.395218	29346540	1.8197927251474018e-41	7.846379022713473e-41	TRUE
282	POU3F2	0.0293004	0.0454248	-0.63256	2.93004e+07	1.1407277786703206e-55	7.890033802469717e-55	TRUE
283	ELF1	0.0549245	0.063201	-0.202497	29275731	1.4695927942767331e-37	5.8783711771069324e-37	TRUE
284	BCL11B	0.091093	0.109349	-0.263529	2.92513e+07	4.1544494558535606e-39	1.7240965241792276e-38	TRUE
285	TFAP2B	0.0546932	0.070313	-0.362431	2.91901e+07	4.489272111473391e-44	2.0700532514016192e-43	TRUE
286	POU3F1	0.0552686	0.0697096	-0.334896	29169171	1.6291328618930673e-43	7.409206988335594e-43	TRUE
287	XBP1	0.0430689	0.0594981	-0.466199	29160898	5.096684134383139e-49	2.7291921493793584e-48	TRUE
288	NKX3-1	0.0714283	0.0829095	-0.215041	29146361	6.349365999271166e-40	2.668341154124085e-39	TRUE
289	SOX17	0.0634298	0.0794917	-0.325644	2.90963e+07	4.2765380717394164e-44	1.9997332955175864e-43	TRUE
290	FOXO3	0.129091	0.137853	-0.0947466	2.9065e+07	2.378707529881991e-41	1.0124755127190011e-40	TRUE
291	CTNNB1	0.0446984	0.0495428	-0.14845	28990021	7.976953998096269e-43	3.531131636490615e-42	TRUE
292	PDX1	0.0197701	0.0265006	-0.422705	2.89886e+07	6.81643426519129e-48	3.536025275067981e-47	TRUE
293	TFDP1	0.0423228	0.052616	-0.314065	2.8969e+07	7.177318449515843e-46	3.4534343844047245e-45	TRUE
294	NR2F2	0.059062	0.0740201	-0.325687	2.89341e+07	5.728573868963111e-47	2.9259792684550046e-46	TRUE
295	NR2F1	0.090259	0.108302	-0.262918	28924167	9.279726639941549e-45	4.401241777800848e-44	TRUE
296	CEBPB	0.0567715	0.0616305	-0.118476	2.88125e+07	2.012130697306763e-46	9.970558082176796e-46	TRUE
297	FOS	0.0435683	0.0485425	-0.155969	28809552	1.7494895519036787e-46	8.800462594424568e-46	TRUE
298	NRL	0.0704796	0.0886973	-0.331685	2.87533e+07	8.099780717145534e-50	4.557842708631047e-49	TRUE
299	HES1	0.0281611	0.0369021	-0.389997	2.86224e+07	2.4090552277632503e-54	1.5682477168968611e-53	TRUE
300	PURA	0.0834128	0.103782	-0.315217	2.85685e+07	1.7080892793871126e-53	1.0699729070877765e-52	TRUE
301	PPARG	0.0354442	0.0404779	-0.191584	28533280	2.1873408660083845e-52	1.3203584863905156e-51	TRUE
302	EZH2	0.0460558	0.0531937	-0.207873	2.84519e+07	3.4226569657404676e-54	2.18523483197276e-53	TRUE
303	NR5A1	0.0320059	0.0413336	-0.368975	28450557	9.155366522837137e-57	6.908140194504383e-56	TRUE
304	DNMT3A	0.0368027	0.0462221	-0.328771	2.84435e+07	1.0641982205933086e-56	7.851417983043965e-56	TRUE
305	JUND	0.0536734	0.0628261	-0.227157	2.84132e+07	4.2149001242194264e-55	2.7986936824816996e-54	TRUE
306	ZEB1	0.0474006	0.0609829	-0.3635	2.83296e+07	9.8230592531349e-60	7.7648944572399705e-59	TRUE
307	NR1I2	0.0438164	0.0517083	-0.238923	28151253	3.5968553349922465e-61	2.9853899280435643e-60	TRUE
308	MYC	0.0699511	0.07485	-0.0976553	28125866	9.521728503043644e-62	8.318983850027606e-61	TRUE
309	ZBTB17	0.0343343	0.0471056	-0.456249	28070163	4.743441924866616e-68	4.256277619069504e-67	TRUE
310	SP1	0.0822317	0.0870147	-0.0815649	2.77177e+07	6.429385519725505e-72	6.098731407282479e-71	TRUE
311	KLF5	0.0438041	0.0625187	-0.513222	2.71622e+07	4.225280676976489e-92	4.8372178784696354e-91	TRUE
312	EBF1	0.0394656	0.0587193	-0.573236	27049498	1.4568072023571893e-103	2.545578900960984e-102	TRUE
313	STAT4	0.0579101	0.0715871	-0.305885	2.69498e+07	3.1311332185615977e-93	4.158144914249801e-92	TRUE
314	TWIST2	0.116408	0.143916	-0.306044	26870941	1.1480650782863354e-95	1.5881566916294307e-94	TRUE
315	NR2C2	0.0492589	0.0645005	-0.388927	2.67762e+07	2.685599108884371e-100	4.052813200680051e-99	TRUE
316	NFIB	0.0903502	0.125537	-0.474513	26770521	6.567129774077113e-103	1.0901435424968007e-101	TRUE
317	CEBPD	0.0548988	0.0739785	-0.430334	26758580	4.718947033597752e-100	6.811697457193276e-99	TRUE
318	ZGLP1	0.0264271	0.0488866	-0.88742	2.67252e+07	1.4899022182642068e-130	3.8049810497208975e-129	TRUE
319	E2F3	0.0748695	0.087945	-0.232223	2.67076e+07	1.6956137592112546e-100	2.6806846098006504e-99	TRUE
320	TFAP4	0.0816784	0.108578	-0.410708	2.63895e+07	4.267177275816123e-112	8.333546209240898e-111	TRUE
321	NRG1	0.191466	0.233644	-0.287227	2.62778e+07	3.70566382882458e-114	7.689252444811002e-113	TRUE
322	NFE2L2	0.0296973	0.0412536	-0.474187	26010752	2.923754402198533e-124	6.471243076866086e-123	TRUE
323	TWIST1	0.101304	0.127964	-0.337045	2.58369e+07	4.3411551472975396e-129	1.0294739349305596e-127	TRUE
324	TFCP2	0.0599597	0.0791923	-0.401368	25515830	9.8628814364353e-141	2.9767969426331995e-139	TRUE
325	SMAD7	0.052456	0.0794543	-0.599016	2.53338e+07	7.27817124113045e-152	2.684836502283677e-150	TRUE
326	GABPA	0.0924469	0.120636	-0.383965	2.52328e+07	3.5580767507259984e-151	1.1812814812410314e-149	TRUE
327	SPI1	0.0927704	0.104724	-0.174855	2.5168e+07	2.1117347266927472e-153	8.763699115774901e-152	TRUE
328	ZNF148	0.0671432	0.0959705	-0.51535	2.44794e+07	8.74190522003662e-183	4.146160761503083e-181	TRUE
329	BRCA1	0.0489527	0.0774367	-0.661629	24345612	4.327568493054042e-198	2.873505479387884e-196	TRUE
330	NFAT5	0.0598374	0.087059	-0.540945	2.43226e+07	5.828699991048599e-188	3.2252139950468908e-186	TRUE
331	KLF6	0.0593909	0.0937103	-0.657965	23626518	2.1693782407211462e-222	2.4007785863980684e-220	TRUE
