## Supplemental Table 3 for "Hepatic CD8^+^TOX^+^ T-cells are a hallmark of autoimmune hepatitis"

### Sheet: Supplementary Table 2 - cellben
sample_id	PARAM_cuda	PARAM_epochs	PARAM_expected-cells	PARAM_fpr	PARAM_learning-rate	PARAM_total-droplets-included	prior_counts_empty_droplets	prior_counts_cells	excluding_barcodes_below	probable_cell_barcodes	additional_barcodes	empty_droplets
S15	TRUE	150	27048	0.1	1e-4	30000	402	5117	201	27048	2952	46948
S16	TRUE	150	NA	0.01	1e-4	NA	402	4223	201	22832	2168	50257
S19	TRUE	150	NA	0.01	1e-4	NA	402	6687	201	19432	5568	52202
S2	TRUE	150	NA	0.01	1e-4	NA	297	5386	148	14147	10853	54656
S20	TRUE	150	NA	0.01	1e-4	NA	402	5583	201	21197	3803	52472
S21	TRUE	150	25151	0.1	1e-4	30000	543	4819	271	25151	4849	47053
S22X	TRUE	150	33086	0.1	1e-4	40000	543	5156	271	33086	6914	40047
S23	TRUE	150	NA	0.01	1e-4	NA	734	7644	367	18293	6707	49608
S24	TRUE	150	NA	0.01	1e-4	NA	734	7649	367	16045	8955	50489
S25X	TRUE	150	50000	0.1	1e-4	60000	1095	3075	547	50000	10000	18301
S26	TRUE	150	35000	0.1	1e-4	40000	664	3014	332	35000	5000	34992
S28	TRUE	150	NA	0.01	1e-4	NA	491	5394	245	20749	4251	56434
S29	TRUE	150	NA	0.01	1e-4	NA	664	10461	332	11654	13346	53216
S30	TRUE	150	NA	0.01	1e-4	NA	664	7630	332	13920	11080	51525
S31	TRUE	150	NA	0.01	1e-4	NA	329	5047	164	11970	13030	51231
S32	TRUE	150	NA	0.01	1e-4	NA	364	6209	182	12635	12365	52212
S4	TRUE	150	10000	0.1	1e-4	30000	35	2004	17	10000	20000	81206
S44	TRUE	150	NA	0.01	1e-4	NA	297	6456	148	9896	15104	51331
S45	TRUE	150	NA	0.01	1e-4	NA	402	9111	201	7699	17301	47411
S46	TRUE	150	NA	0.01	1e-4	NA	491	8842	245	10801	14199	48049
S47	TRUE	150	NA	0.01	1e-4	NA	600	7620	300	14119	10881	57963
S48	TRUE	150	NA	0.01	1e-4	NA	297	4983	148	7276	17724	45906
S49	TRUE	150	NA	0.01	1e-4	NA	402	5452	201	13410	11590	48816
S50	TRUE	150	NA	0.01	1e-4	NA	329	4924	164	13033	11967	47297
S51	TRUE	150	NA	0.01	1e-4	NA	329	6126	164	14334	10666	47448
S52	TRUE	150	40238	0.1	1e-4	50000	364	2844	182	40238	9762	18552
S53	TRUE	150	NA	0.01	1e-4	NA	402	4921	201	12017	12983	38289
S54	TRUE	150	NA	0.01	1e-4	NA	199	7203	99	6701	18299	49274
S55	TRUE	150	NA	0.01	1e-4	NA	220	5898	110	6812	18188	48683
S6	TRUE	150	NA	0.01	1e-4	NA	220	3128	110	5083	19917	1340
S8	TRUE	150	NA	0.01	1e-4	NA	243	5031	121	10895	14105	43260
